# A Population-scale Single-cell Spatial Transcriptomic Atlas of the Human Cortex

**DOI:** 10.1101/2025.10.13.681959

**Authors:** Lei Han, Zhen Liu, Lifang Wang, Yuxuan Liu, Yanrong Wei, Jianyun Ma, Youzhe He, Yichen Zuo, Jiao Fang, Hui Yang, Xiang Zou, Zihan Wu, Min Wang, Wei Liu, Li Gao, Yuyang Liu, Xinxiang Song, Yao Santo Zhang, Junjie Lei, Huanhuan Li, Leiting Li, Yingjie An, Bufan Jin, Yanqing Zhong, Qinwen Chai, Quyuan Tao, Xing Tan, Youning Lin, Ruiyi Zhang, Shengpeng Wang, Mingkai Chang, Bolin Yang, Ming Chen, Lijuan Mi, Liyuan Zhuang, Nini Yuan, Chao Li, Tao Huang, Xin Li, Cirong Liu, Yidi Sun, Liang Chen, Longqi Liu, Xun Xu, Chengyu Li, Hui Guo, Hao Li, Muming Poo, Wen-Biao Gan, Jianhua Yao, Wen Yuan, Shiping Liu, Zhiming Shen, Ying Mao, Wu Wei

## Abstract

The genetic and spatial determinants of cell type diversity in human cerebral cortices remain poorly defined. Here, we present a population-level single-cell spatial transcriptomic atlas of human cortices from 71 donors across the lifespan. We identified 906 layer-specific genes showing conserved and divergent laminar expression patterns between humans and other species. Spatial analysis revealed neuronal vulnerability and glial activation during aging, together with a decline in the proportion of superficial SST neurons and their interactions with other cells. Disease-associated genes exhibited high cell-type and layer-specific expression, implicating the pathogenic role of spatially specific gene expression. Spatial cis-eQTL analysis identified regulatory variants linked to genes related to diseases like Tourette syndrome. Cross-species comparison demonstrated glial expansion in the human cortex, accompanied by enhanced neuron–glia communication via the neuregulin signaling. Together, we provide a comprehensive single-cell atlas of the human cortex that is essential for understanding aging, evolution, and disease pathogenesis.
