## Supplemental Table 1 for "A Population-scale Single-cell Spatial Transcriptomic Atlas of the Human Cortex"

### Sheet: Sheet1
Table S1. Sample information
Donor_ID	Section_ID	Age (year)	Sex	Cortical_lobe	Cortical_region	Cortical_region_description	Number_of_Stereoseq_section	Number_of_snRNAseq_library	Number_of_WGS_library	Source_hospital	Disease_description	Disease_type
donor1	T1001	58	Male	OL	V1/2	Primary or secondary visual cortex	1	0	1	Huashan Hospital	Rosai-Dorfman disease	Other
donor2	T1002	70	Male	FL	FPC	Frontal polar cortex	1	1	1	Huashan Hospital	Glioblastoma (WHO Grade IV)	Tumor
donor3	T1003	37	Female	FL	SFG	Superior frontal gyrus	1	0	1	Huashan Hospital	Astrocytoma (WHO Grade IV)	Tumor
donor4	T1008	29	Male	TL	TP	Temporal polar cortex	1	0	1	Huashan Hospital	Meningioma, epithelial subtype (WHO Grade I)	Tumor
donor5	T1034	7	Female	FL	SFG	Superior frontal gyrus	1	2	1	Children's Hospital of Fudan University	Focal cortical dysplasia, refractory epilepsy	Epilepsy
donor6	T595/T596	33	Male	TL	MTG	Middle temporal gyrus	2	2	1	Huashan Hospital	Tumor, with partial neuronal degeneration accompanied by gliosis	Tumor
donor7	T597/T598	20	Female	TL	MTG	Middle temporal gyrus	2	2	1	Huashan Hospital	tumor with partial neuronal degeneration, nuclear pyknosis and associated gliosis	Tumor
donor8	NA	49	Male	FL	SFG	Superior frontal gyrus	0	2	1	Huashan Hospital	Gonadotrophic pituitary adenoma	Tumor
donor9	T603/T604	32	Male	TL	MTG	Middle temporal gyrus	2	2	1	Huashan Hospital	Astrocytoma (WHO Grade II)	Tumor
donor10	NA	9	Female	PL	SMG	Supramarginal gyrus	0	0	1	Huashan Hospital	Diffuse glioma (WHO Grade II)	Tumor
donor11	NA	8	Female	OL	V1/2	Primary or secondary visual cortex	0	0	1	Huashan Hospital	Meningioma, angiomatous subtype (WHO Grade I)	Tumor
donor13	T710/T711	65	Female	TL	MTG	Middle temporal gyrus	2	2	1	Huashan Hospital	Meningioma, angiomatous subtype (WHO Grade I)	Tumor
donor14	T712/T713	65	Female	FL	SFG	Superior frontal gyrus	2	2	1	Huashan Hospital	Glioblastoma (WHO Grade IV)	Tumor
donor15	NA	40	Female	FL	MFG	Middle frontal gyrus	0	2	1	Huashan Hospital	Diffuse astrocytoma (WHO Grade IV)	Tumor
donor16	T716/T717/T976	68	Male	TL	TP	Temporal polar cortex	3	2	1	Huashan Hospital	Solitary fibrous tumor (WHO Grade II)	Tumor
donor17	T734/T735	77	Female	PL	SMG	Supramarginal gyrus	2	2	0	Huashan Hospital	Glioblastoma (WHO Grade IV)	Tumor
donor18	T736/T737	53	Female	PL	AnG	Angular gyrus	2	0	1	Huashan Hospital	Lung-origin metastatic carcinoma	Carcinoma
donor19	NA	65	Female	FL	MFG	Middle frontal gyrus	0	0	1	Huashan Hospital	Meningioma, angiomatous subtype (WHO Grade I)	Tumor
donor20	T756/T757	13	Male	TL	MTG	Middle temporal gyrus	2	2	1	Huashan Hospital	Epilepsy, loss of neuronal polarity in the cortex	Epilepsy
donor21	NA	57	Male	TL	ITG	Inferior temporal gyrus	0	2	1	Huashan Hospital	Glioblastoma (WHO Grade IV)	Tumor
donor22	T760/T761	35	Male	PL	SPC	Superior parietal cortex	2	2	1	Huashan Hospital	Glioblastoma (WHO Grade IV)	Tumor
donor23	T763	26	Male	FL	SFG	Superior frontal gyrus	1	2	1	Huashan Hospital	Central neurocytoma	Tumor
donor24	T764/T765	46	Female	FL	MFG	Middle frontal gyrus	2	2	1	Huashan Hospital	Brain abscess	Abscess
donor26	T806/T807	50	Female	TL	ITG	Inferior temporal gyrus	2	2	1	Huashan Hospital	Meningioma, fibrous subtype (WHO Grade I)	Tumor
donor27	T808/T809	53	Male	OL	V1	Primary visual cortex	2	2	1	Huashan Hospital	Metastatic poorly differentiated squamous cell carcinoma	Carcinoma
donor28	NA	51	Female	PL	AnG	Angular gyrus	0	2	1	Huashan Hospital	Meningioma, fibrous subtype (WHO Grade I)	Tumor
donor29	T814/T815	30	Female	FL	FPC	Frontal polar cortex	2	2	1	Huashan Hospital	Meningioma, epithelial subtype (WHO Grade I)	Tumor
donor30	T816/T817	12	Female	TL	MTG	Middle temporal gyrus	2	2	1	Huashan Hospital	Mixed glioneuronal tumor in the right basal ganglia, hippocampus and amygdala (WHO Grade I)	Tumor
donor31	T818/T819	8	Female	TL	STG	Superior temporal gyrus	2	2	1	Huashan Hospital	Hemorrhage with encephalomalacia and inflammatory cell infiltration	Other
donor32	T884/T885	35	Female	FL	MFG	Middle frontal gyrus	2	2	1	Shanghai Neuromedical Center	Diffuse astrocytoma (WHO Grade II)	Tumor
donor33	T886/T887	35	Male	TL	TP	Temporal polar cortex	2	0	1	Huashan Hospital	Oligodendroglioma (WHO Grade II)	Tumor
donor34	T889	53	Female	TL	TP	Temporal polar cortex	1	2	1	Shanghai Neuromedical Center	Right basal ganglia hemorrhage, cerebral herniation, grade III hypertension (very high risk)	Other
donor35	T890	48	Female	PL	SMG	Supramarginal gyrus	1	2	1	Huashan Hospital	Meningioma, angiomatous subtype (WHO Grade I)	Tumor
donor36	T891	33	Male	TL	MTG	Middle temporal gyrus	1	2	1	Huashan Hospital	Diffuse astrocytoma (WHO Grade II)	Tumor
donor37	NA	37	Female	TL	TP	Temporal polar cortex	0	2	1	Huashan Hospital	Meningioma, fibrous subtype (WHO Grade I)	Tumor
donor38	T893	52	Female	FL	MFG	Middle frontal gyrus	1	2	1	Huashan Hospital	Glioblastoma (WHO Grade IV)	Tumor
donor39	T894	16	Female	TL	MTG	Middle temporal gyrus	1	2	1	Huashan Hospital	Polymorphous low-grade neuroepithelial tumor (WHO Grade I)	Tumor
donor40	T895	43	Female	FL	SFG	Superior frontal gyrus	1	2	1	Huashan Hospital	Lateral ventricle fibrous meningioma (WHO Grade I)	Tumor
donor41	T896/T898	73	Female	OL	V1	Primary visual cortex	2	2	1	Huashan Hospital	Glioblastoma (WHO Grade IV)	Tumor
donor42	T897	41	Male	TL	MTG	Middle temporal gyrus	1	2	1	Huashan Hospital	Epidermoid cyst	Other
donor43	T899	/	Female	TL	STG	Superior temporal gyrus	1	2	1	Shanghai Neuromedical Center	Refractory epilepsy	Epilepsy
donor44	NA	7	Female	TL	ITG	Inferior temporal gyrus	0	0	1	Huashan Hospital	Glioneuronal tumor	Tumor
donor45	T901	14	Male	PL	SPC	Superior parietal cortex	1	2	1	Shanghai Neuromedical Center	Refractory epilepsy	Epilepsy
donor46	T902	28	Male	OL	OTS	Occipitotemporal sulcus	1	1	1	Huashan Hospital	Epilepsy, neuronal disorganization of the cortex	Epilepsy
donor47	NA	61	Male	FL	MFG	Middle frontal gyrus	0	2	1	Huashan Hospital	Metastatic mucinous adenocarcinoma	Carcinoma
donor48	T906	20	Female	PL	SMG	Supramarginal gyrus	1	2	1	Huashan Hospital	Right ventricular central neurocytoma (WHO Grade II)	Tumor
donor49	T907	41	Male	OL	V2	Secondary visual cortex (parastriate cortex)	1	2	1	Huashan Hospital	Astrocytoma (WHO Grade II)	Tumor
donor50	T914	42	Female	TL	MTG	Middle temporal gyrus	1	2	1	Huashan Hospital	Oligodendroglioma (WHO Grade III)	Tumor
donor51	T917	30	Female	PL	SPC	Superior parietal cortex	1	2	1	Huashan Hospital	Astrocytoma (WHO Grade III)	Tumor
donor52	T919/T920	29	Male	FL	SFG	Superior frontal gyrus	2	2	0	Huashan Hospital	Astrocytoma (WHO Grade II)	Tumor
donor53	T922	57	Male	TL	MTG	Middle temporal gyrus	1	2	0	Huashan Hospital	Giant-cell glioblastoma (WHO Grade IV)	Tumor
donor54	T923	36	Female	TL	MTG	Middle temporal gyrus	1	2	1	Huashan Hospital	Epilepsy, focal small-vessel aggregates, mixed fresh and old hemorrhage, and reactive gliosis	Epilepsy
donor55	T928	34	Male	PL	SPC	Superior parietal cortex	1	2	1	Huashan Hospital	Ependymoma (WHO Grade III)	Tumor
donor56	T929	59	Male	TL	MTG	Middle temporal gyrus	1	2	1	Huashan Hospital	Fresh and old hemorrhage with inflammatory granulation tissue	Other
donor57	T930	18	Female	TL	MTG	Middle temporal gyrus	1	2	1	Huashan Hospital	Epilepsy	Epilepsy
donor58	T932/T933/T978	42	Male	FL	IFG	Inferior frontal gyrus	3	2	1	Huashan Hospital	Post-radiation necrosis accompanied by gliosis	Other
donor60	NA	70	Female	TL	ITG	Inferior temporal gyrus	0	2	1	Huashan Hospital	Glioblastoma (WHO Grade IV)	Tumor
donor61	T938	53	Female	TL	TP	Temporal polar cortex	1	2	1	Shanghai Neuromedical Center	Right basal ganglia hemorrhage, cerebral herniation, grade III hypertension (very high risk)	Other
donor62	T939	20	Female	PL	SMG	Supramarginal gyrus	1	2	1	Huashan Hospital	Right ventricular central neurocytoma (WHO Grade II)	Tumor
donor63	T984	12	Male	PL	SMG	Supramarginal gyrus	1	2	1	Huashan Hospital	Epilepsy, focal cortical dysplasia	Epilepsy
donor64	T987	1.5	Male	FL	IFG	Inferior frontal gyrus	1	0	1	Children's Hospital of Fudan University	Tuberous sclerosis complex, refractory epilepsy	Epilepsy
donor65	T988	10	Female	TL	MTG	Middle temporal gyrus	1	2	1	Children's Hospital of Fudan University	Left temporal lobe tumor, epilepsy	Tumor
donor66	T989	11	Female	PL	SPC	Superior parietal cortex	1	2	1	Children's Hospital of Fudan University	Right lateral ventricular tumor, hydrocephalus	Tumor
donor67	T991	9	Male	TL	MTG	Middle temporal gyrus	1	2	1	Children's Hospital of Fudan University	Left thalamic tumor, hydrocephalus	Tumor
donor68	T992	1.25	Female	FL	MFG	Middle frontal gyrus	1	2	1	Children's Hospital of Fudan University	Right basal ganglia tumor, hydrocephalus	Tumor
donor69	T993	25	Male	TL	MTG	Middle temporal gyrus	1	0	1	Huashan Hospital	Epilepsy, hippocampal sclerosis	Epilepsy
donor70	T994	58	Male	OL	V1/2	Primary or secondary visual cortex	1	0	1	Huashan Hospital	Rosai-Dorfman disease	Other
donor71	T995	33	Male	FL	MFG	Middle frontal gyrus	1	0	1	Huashan Hospital	Astrocytoma (WHO Grade III)	Tumor
donor72	T996	3	Female	PL	SPC	Superior parietal cortex	1	2	1	Children's Hospital of Fudan University	Right parietal lobe epilepsy	Epilepsy
donor73	NA	10	Male	TL	STG	Superior temporal gyrus	0	2	0	Children's Hospital of Fudan University	tumor in the right temporoparietal-occipital junction	Tumor
donor74	NA	4.5	Male	FL	COp	Central opercular cortex (Rolandic operculum)	0	2	0	Children's Hospital of Fudan University	Epilepsy	Epilepsy
