## Supplemental Table 2 for "A Population-scale Single-cell Spatial Transcriptomic Atlas of the Human Cortex"

### Sheet: Sheet1
Table S2. Summary of cell cluster annotations
Cell_cluster	Cell_subclass	Cell_class	Description	Subclass_color	Cluster_color
L2 IT.1	L2 IT	Glutamatergic	Intratelencephalic neurons in cerebral cortex layer 2	#FF0055	#FF0055
L2 IT.2	L2 IT	Glutamatergic	Intratelencephalic neurons in cerebral cortex layer 2	#FF0055	#F20050
L2 IT.3	L2 IT	Glutamatergic	Intratelencephalic neurons in cerebral cortex layer 2	#FF0055	#E5004C
L2 IT.4	L2 IT	Glutamatergic	Intratelencephalic neurons in cerebral cortex layer 2	#FF0055	#D80048
L2 IT.5	L2 IT	Glutamatergic	Intratelencephalic neurons in cerebral cortex layer 2	#FF0055	#CC0044
L2 IT.6	L2 IT	Glutamatergic	Intratelencephalic neurons in cerebral cortex layer 2	#FF0055	#BF003F
L2 IT.7	L2 IT	Glutamatergic	Intratelencephalic neurons in cerebral cortex layer 2	#FF0055	#B2003B
L2/3 IT.1	L2/3 IT	Glutamatergic	Intratelencephalic neurons in cerebral cortex layer 2 or 3	#FF00BA	#FF00BA
L2/3 IT.2	L2/3 IT	Glutamatergic	Intratelencephalic neurons in cerebral cortex layer 2 or 3	#FF00BA	#F900B5
L2/3 IT.3	L2/3 IT	Glutamatergic	Intratelencephalic neurons in cerebral cortex layer 2 or 3	#FF00BA	#F300B1
L2/3 IT.4	L2/3 IT	Glutamatergic	Intratelencephalic neurons in cerebral cortex layer 2 or 3	#FF00BA	#ED00AD
L2/3 IT.5	L2/3 IT	Glutamatergic	Intratelencephalic neurons in cerebral cortex layer 2 or 3	#FF00BA	#E700A9
L2/3 IT.6	L2/3 IT	Glutamatergic	Intratelencephalic neurons in cerebral cortex layer 2 or 3	#FF00BA	#E200A4
L2/3 IT.7	L2/3 IT	Glutamatergic	Intratelencephalic neurons in cerebral cortex layer 2 or 3	#FF00BA	#DC00A0
L2/3 IT.8	L2/3 IT	Glutamatergic	Intratelencephalic neurons in cerebral cortex layer 2 or 3	#FF00BA	#D6009C
L2/3 IT.9	L2/3 IT	Glutamatergic	Intratelencephalic neurons in cerebral cortex layer 2 or 3	#FF00BA	#D00098
L2/3 IT.10	L2/3 IT	Glutamatergic	Intratelencephalic neurons in cerebral cortex layer 2 or 3	#FF00BA	#CA0093
L2/3 IT.11	L2/3 IT	Glutamatergic	Intratelencephalic neurons in cerebral cortex layer 2 or 3	#FF00BA	#C5008F
L2/3 IT.12	L2/3 IT	Glutamatergic	Intratelencephalic neurons in cerebral cortex layer 2 or 3	#FF00BA	#BF008B
L2/3 IT.13	L2/3 IT	Glutamatergic	Intratelencephalic neurons in cerebral cortex layer 2 or 3	#FF00BA	#B90087
L2/3 IT.14	L2/3 IT	Glutamatergic	Intratelencephalic neurons in cerebral cortex layer 2 or 3	#FF00BA	#B30083
L2/3 IT.15	L2/3 IT	Glutamatergic	Intratelencephalic neurons in cerebral cortex layer 2 or 3	#FF00BA	#AD007E
L3 IT.1	L3 IT	Glutamatergic	Intratelencephalic neurons in cerebral cortex layer 3	#FFB400	#FFB400
L3 IT.2	L3 IT	Glutamatergic	Intratelencephalic neurons in cerebral cortex layer 3	#FFB400	#F3AC00
L3 IT.3	L3 IT	Glutamatergic	Intratelencephalic neurons in cerebral cortex layer 3	#FFB400	#E8A400
L3 IT.4	L3 IT	Glutamatergic	Intratelencephalic neurons in cerebral cortex layer 3	#FFB400	#DD9C00
L3 IT.5	L3 IT	Glutamatergic	Intratelencephalic neurons in cerebral cortex layer 3	#FFB400	#D29400
L3 IT.6	L3 IT	Glutamatergic	Intratelencephalic neurons in cerebral cortex layer 3	#FFB400	#C78C00
L3 IT.7	L3 IT	Glutamatergic	Intratelencephalic neurons in cerebral cortex layer 3	#FFB400	#BC8500
L3 IT.8	L3 IT	Glutamatergic	Intratelencephalic neurons in cerebral cortex layer 3	#FFB400	#B17D00
L3-6 IT.1	L3-6 IT	Glutamatergic	Intratelencephalic neurons in cerebral cortex layer 3, 4, 5, or 6	#99F880	#99F880
L3-6 IT.2	L3-6 IT	Glutamatergic	Intratelencephalic neurons in cerebral cortex layer 3, 4, 5, or 6	#99F880	#94F07C
L3-6 IT.3	L3-6 IT	Glutamatergic	Intratelencephalic neurons in cerebral cortex layer 3, 4, 5, or 6	#99F880	#8FE878
L3-6 IT.4	L3-6 IT	Glutamatergic	Intratelencephalic neurons in cerebral cortex layer 3, 4, 5, or 6	#99F880	#8AE074
L3-6 IT.5	L3-6 IT	Glutamatergic	Intratelencephalic neurons in cerebral cortex layer 3, 4, 5, or 6	#99F880	#85D970
L3-6 IT.6	L3-6 IT	Glutamatergic	Intratelencephalic neurons in cerebral cortex layer 3, 4, 5, or 6	#99F880	#81D16C
L3-6 IT.7	L3-6 IT	Glutamatergic	Intratelencephalic neurons in cerebral cortex layer 3, 4, 5, or 6	#99F880	#7CC968
L3-6 IT.8	L3-6 IT	Glutamatergic	Intratelencephalic neurons in cerebral cortex layer 3, 4, 5, or 6	#99F880	#77C164
L3-6 IT.9	L3-6 IT	Glutamatergic	Intratelencephalic neurons in cerebral cortex layer 3, 4, 5, or 6	#99F880	#72BA60
L3-6 IT.10	L3-6 IT	Glutamatergic	Intratelencephalic neurons in cerebral cortex layer 3, 4, 5, or 6	#99F880	#6DB25C
L3-6 IT.11	L3-6 IT	Glutamatergic	Intratelencephalic neurons in cerebral cortex layer 3, 4, 5, or 6	#99F880	#69AA58
L3/4 IT.1	L3/4 IT	Glutamatergic	Intratelencephalic neurons in cerebral cortex layer 3 or 4	#DA32E9	#DA32E9
L3/4 IT.2	L3/4 IT	Glutamatergic	Intratelencephalic neurons in cerebral cortex layer 3 or 4	#DA32E9	#C62DD3
L3/4 IT.3	L3/4 IT	Glutamatergic	Intratelencephalic neurons in cerebral cortex layer 3 or 4	#DA32E9	#B228BE
L3/4 IT.4	L3/4 IT	Glutamatergic	Intratelencephalic neurons in cerebral cortex layer 3 or 4	#DA32E9	#9E24A9
L4 IT.1	L4 IT	Glutamatergic	Intratelencephalic neurons in cerebral cortex layer 4	#00E2FF	#00E2FF
L4 IT.2	L4 IT	Glutamatergic	Intratelencephalic neurons in cerebral cortex layer 4	#00E2FF	#00D6F2
L4 IT.3	L4 IT	Glutamatergic	Intratelencephalic neurons in cerebral cortex layer 4	#00E2FF	#00CBE5
L4 IT.4	L4 IT	Glutamatergic	Intratelencephalic neurons in cerebral cortex layer 4	#00E2FF	#00C0D8
L4 IT.5	L4 IT	Glutamatergic	Intratelencephalic neurons in cerebral cortex layer 4	#00E2FF	#00B4CC
L4 IT.6	L4 IT	Glutamatergic	Intratelencephalic neurons in cerebral cortex layer 4	#00E2FF	#00A9BF
L4 IT.7	L4 IT	Glutamatergic	Intratelencephalic neurons in cerebral cortex layer 4	#00E2FF	#009EB2
L4/5 IT.1	L4/5 IT	Glutamatergic	Intratelencephalic neurons in cerebral cortex layer 4 or 5	#832AFF	#832AFF
L4/5 IT.2	L4/5 IT	Glutamatergic	Intratelencephalic neurons in cerebral cortex layer 4 or 5	#832AFF	#7D28F5
L4/5 IT.3	L4/5 IT	Glutamatergic	Intratelencephalic neurons in cerebral cortex layer 4 or 5	#832AFF	#7826EB
L4/5 IT.4	L4/5 IT	Glutamatergic	Intratelencephalic neurons in cerebral cortex layer 4 or 5	#832AFF	#7325E1
L4/5 IT.5	L4/5 IT	Glutamatergic	Intratelencephalic neurons in cerebral cortex layer 4 or 5	#832AFF	#6E23D7
L4/5 IT.6	L4/5 IT	Glutamatergic	Intratelencephalic neurons in cerebral cortex layer 4 or 5	#832AFF	#6921CD
L4/5 IT.7	L4/5 IT	Glutamatergic	Intratelencephalic neurons in cerebral cortex layer 4 or 5	#832AFF	#6420C4
L4/5 IT.8	L4/5 IT	Glutamatergic	Intratelencephalic neurons in cerebral cortex layer 4 or 5	#832AFF	#5F1EBA
L4/5 IT.9	L4/5 IT	Glutamatergic	Intratelencephalic neurons in cerebral cortex layer 4 or 5	#832AFF	#5A1DB0
L6 IT.1	L6 IT	Glutamatergic	Intratelencephalic neurons in cerebral cortex layer 6	#00ADFF	#00ADFF
L6 IT.2	L6 IT	Glutamatergic	Intratelencephalic neurons in cerebral cortex layer 6	#00ADFF	#00A6F5
L6 IT.3	L6 IT	Glutamatergic	Intratelencephalic neurons in cerebral cortex layer 6	#00ADFF	#009FEB
L6 IT.4	L6 IT	Glutamatergic	Intratelencephalic neurons in cerebral cortex layer 6	#00ADFF	#0099E1
L6 IT.5	L6 IT	Glutamatergic	Intratelencephalic neurons in cerebral cortex layer 6	#00ADFF	#0092D7
L6 IT.6	L6 IT	Glutamatergic	Intratelencephalic neurons in cerebral cortex layer 6	#00ADFF	#008BCD
L6 IT.7	L6 IT	Glutamatergic	Intratelencephalic neurons in cerebral cortex layer 6	#00ADFF	#0085C4
L6 IT.8	L6 IT	Glutamatergic	Intratelencephalic neurons in cerebral cortex layer 6	#00ADFF	#007EBA
L6 IT.9	L6 IT	Glutamatergic	Intratelencephalic neurons in cerebral cortex layer 6	#00ADFF	#0077B0
L5 ET.1	L5 ET	Glutamatergic	Extratelencephalic‑projecting neurons in cerebral cortex layer 5	#008396	#008396
L5 ET.2	L5 ET	Glutamatergic	Extratelencephalic‑projecting neurons in cerebral cortex layer 5	#008396	#007788
L5 ET.3	L5 ET	Glutamatergic	Extratelencephalic‑projecting neurons in cerebral cortex layer 5	#008396	#006B7A
L5 ET.4	L5 ET	Glutamatergic	Extratelencephalic‑projecting neurons in cerebral cortex layer 5	#008396	#005F6D
L5/6 CAR3.1	L5/6 CAR3	Glutamatergic	CAR3-expressing neurons in cerebral cortex layer 6	#01FAC9	#01FAC9
L5/6 CAR3.2	L5/6 CAR3	Glutamatergic	CAR3-expressing neurons in cerebral cortex layer 6	#01FAC9	#00F3C3
L5/6 CAR3.3	L5/6 CAR3	Glutamatergic	CAR3-expressing neurons in cerebral cortex layer 6	#01FAC9	#00ECBE
L5/6 CAR3.4	L5/6 CAR3	Glutamatergic	CAR3-expressing neurons in cerebral cortex layer 6	#01FAC9	#00E6B9
L5/6 CAR3.5	L5/6 CAR3	Glutamatergic	CAR3-expressing neurons in cerebral cortex layer 6	#01FAC9	#00DFB3
L5/6 CAR3.6	L5/6 CAR3	Glutamatergic	CAR3-expressing neurons in cerebral cortex layer 6	#01FAC9	#00D9AE
L5/6 CAR3.7	L5/6 CAR3	Glutamatergic	CAR3-expressing neurons in cerebral cortex layer 6	#01FAC9	#00D2A9
L5/6 CAR3.8	L5/6 CAR3	Glutamatergic	CAR3-expressing neurons in cerebral cortex layer 6	#01FAC9	#00CBA3
L5/6 CAR3.9	L5/6 CAR3	Glutamatergic	CAR3-expressing neurons in cerebral cortex layer 6	#01FAC9	#00C59E
L5/6 CAR3.10	L5/6 CAR3	Glutamatergic	CAR3-expressing neurons in cerebral cortex layer 6	#01FAC9	#00BE99
L5/6 CAR3.11	L5/6 CAR3	Glutamatergic	CAR3-expressing neurons in cerebral cortex layer 6	#01FAC9	#00B894
L5/6 CAR3.12	L5/6 CAR3	Glutamatergic	CAR3-expressing neurons in cerebral cortex layer 6	#01FAC9	#00B18E
L5/6 CAR3.13	L5/6 CAR3	Glutamatergic	CAR3-expressing neurons in cerebral cortex layer 6	#01FAC9	#00AB89
L5/6 NP.1	L5/6 NP	Glutamatergic	Near-projecting neurons in cerebral cortex layer 5 or 6	#940202	#940202
L5/6 NP.2	L5/6 NP	Glutamatergic	Near-projecting neurons in cerebral cortex layer 5 or 6	#940202	#8C0101
L5/6 NP.3	L5/6 NP	Glutamatergic	Near-projecting neurons in cerebral cortex layer 5 or 6	#940202	#850101
L5/6 NP.4	L5/6 NP	Glutamatergic	Near-projecting neurons in cerebral cortex layer 5 or 6	#940202	#7D0101
L5/6 NP.5	L5/6 NP	Glutamatergic	Near-projecting neurons in cerebral cortex layer 5 or 6	#940202	#760101
L5/6 NP.6	L5/6 NP	Glutamatergic	Near-projecting neurons in cerebral cortex layer 5 or 6	#940202	#6F0101
L5/6 NP.7	L5/6 NP	Glutamatergic	Near-projecting neurons in cerebral cortex layer 5 or 6	#940202	#670101
L6 CT.1	L6 CT	Glutamatergic	Corticothalamic neurons in cerebral cortex layer 6	#01FA65	#01FA65
L6 CT.2	L6 CT	Glutamatergic	Corticothalamic neurons in cerebral cortex layer 6	#01FA65	#00F262
L6 CT.3	L6 CT	Glutamatergic	Corticothalamic neurons in cerebral cortex layer 6	#01FA65	#00EB5F
L6 CT.4	L6 CT	Glutamatergic	Corticothalamic neurons in cerebral cortex layer 6	#01FA65	#00E45C
L6 CT.5	L6 CT	Glutamatergic	Corticothalamic neurons in cerebral cortex layer 6	#01FA65	#00DD59
L6 CT.6	L6 CT	Glutamatergic	Corticothalamic neurons in cerebral cortex layer 6	#01FA65	#00D656
L6 CT.7	L6 CT	Glutamatergic	Corticothalamic neurons in cerebral cortex layer 6	#01FA65	#00CF53
L6 CT.8	L6 CT	Glutamatergic	Corticothalamic neurons in cerebral cortex layer 6	#01FA65	#00C850
L6 CT.9	L6 CT	Glutamatergic	Corticothalamic neurons in cerebral cortex layer 6	#01FA65	#00C04D
L6 CT.10	L6 CT	Glutamatergic	Corticothalamic neurons in cerebral cortex layer 6	#01FA65	#00B94B
L6 CT.11	L6 CT	Glutamatergic	Corticothalamic neurons in cerebral cortex layer 6	#01FA65	#00B248
L6 CT.12	L6 CT	Glutamatergic	Corticothalamic neurons in cerebral cortex layer 6	#01FA65	#00AB45
L6b.1	L6b	Glutamatergic	Corticothalamic neurons in cerebral cortex layer 6b	#058D32	#058D32
L6b.2	L6b	Glutamatergic	Corticothalamic neurons in cerebral cortex layer 6b	#058D32	#048930
L6b.3	L6b	Glutamatergic	Corticothalamic neurons in cerebral cortex layer 6b	#058D32	#04862F
L6b.4	L6b	Glutamatergic	Corticothalamic neurons in cerebral cortex layer 6b	#058D32	#04832E
L6b.5	L6b	Glutamatergic	Corticothalamic neurons in cerebral cortex layer 6b	#058D32	#04802D
L6b.6	L6b	Glutamatergic	Corticothalamic neurons in cerebral cortex layer 6b	#058D32	#047C2C
L6b.7	L6b	Glutamatergic	Corticothalamic neurons in cerebral cortex layer 6b	#058D32	#04792B
L6b.8	L6b	Glutamatergic	Corticothalamic neurons in cerebral cortex layer 6b	#058D32	#04762A
L6b.9	L6b	Glutamatergic	Corticothalamic neurons in cerebral cortex layer 6b	#058D32	#047328
L6b.10	L6b	Glutamatergic	Corticothalamic neurons in cerebral cortex layer 6b	#058D32	#037027
L6b.11	L6b	Glutamatergic	Corticothalamic neurons in cerebral cortex layer 6b	#058D32	#036C26
L6b.12	L6b	Glutamatergic	Corticothalamic neurons in cerebral cortex layer 6b	#058D32	#036925
L6b.13	L6b	Glutamatergic	Corticothalamic neurons in cerebral cortex layer 6b	#058D32	#036624
L6b.14	L6b	Glutamatergic	Corticothalamic neurons in cerebral cortex layer 6b	#058D32	#036323
L6b.15	L6b	Glutamatergic	Corticothalamic neurons in cerebral cortex layer 6b	#058D32	#036022
LAMP5.1	LAMP5	GABAergic	LAMP5-expressing GABAergic neurons	#C10265	#C10265
LAMP5.2	LAMP5	GABAergic	LAMP5-expressing GABAergic neurons	#C10265	#BA0161
LAMP5.3	LAMP5	GABAergic	LAMP5-expressing GABAergic neurons	#C10265	#B4015E
LAMP5.4	LAMP5	GABAergic	LAMP5-expressing GABAergic neurons	#C10265	#AE015B
LAMP5.5	LAMP5	GABAergic	LAMP5-expressing GABAergic neurons	#C10265	#A80158
LAMP5.6	LAMP5	GABAergic	LAMP5-expressing GABAergic neurons	#C10265	#A20155
LAMP5.7	LAMP5	GABAergic	LAMP5-expressing GABAergic neurons	#C10265	#9C0152
LAMP5.8	LAMP5	GABAergic	LAMP5-expressing GABAergic neurons	#C10265	#96014E
LAMP5.9	LAMP5	GABAergic	LAMP5-expressing GABAergic neurons	#C10265	#90014B
LAMP5.10	LAMP5	GABAergic	LAMP5-expressing GABAergic neurons	#C10265	#8A0148
LAMP5.11	LAMP5	GABAergic	LAMP5-expressing GABAergic neurons	#C10265	#840145
RELN.1	RELN	GABAergic	RELN-expressing GABAergic neurons	#FF0000	#FF0000
RELN.2	RELN	GABAergic	RELN-expressing GABAergic neurons	#FF0000	#F70000
RELN.3	RELN	GABAergic	RELN-expressing GABAergic neurons	#FF0000	#EF0000
RELN.4	RELN	GABAergic	RELN-expressing GABAergic neurons	#FF0000	#E70000
RELN.5	RELN	GABAergic	RELN-expressing GABAergic neurons	#FF0000	#DF0000
RELN.6	RELN	GABAergic	RELN-expressing GABAergic neurons	#FF0000	#D70000
RELN.7	RELN	GABAergic	RELN-expressing GABAergic neurons	#FF0000	#CF0000
RELN.8	RELN	GABAergic	RELN-expressing GABAergic neurons	#FF0000	#C70000
RELN.9	RELN	GABAergic	RELN-expressing GABAergic neurons	#FF0000	#BF0000
RELN.10	RELN	GABAergic	RELN-expressing GABAergic neurons	#FF0000	#B70000
RELN.11	RELN	GABAergic	RELN-expressing GABAergic neurons	#FF0000	#AF0000
VIP.1	VIP	GABAergic	VIP-expressing GABAergic neurons	#E06565	#E06565
VIP.2	VIP	GABAergic	VIP-expressing GABAergic neurons	#E06565	#DC6363
VIP.3	VIP	GABAergic	VIP-expressing GABAergic neurons	#E06565	#D86161
VIP.4	VIP	GABAergic	VIP-expressing GABAergic neurons	#E06565	#D35F5F
VIP.5	VIP	GABAergic	VIP-expressing GABAergic neurons	#E06565	#D05D5D
VIP.6	VIP	GABAergic	VIP-expressing GABAergic neurons	#E06565	#CC5B5B
VIP.7	VIP	GABAergic	VIP-expressing GABAergic neurons	#E06565	#C85A5A
VIP.8	VIP	GABAergic	VIP-expressing GABAergic neurons	#E06565	#C35858
VIP.9	VIP	GABAergic	VIP-expressing GABAergic neurons	#E06565	#C05656
VIP.10	VIP	GABAergic	VIP-expressing GABAergic neurons	#E06565	#BC5454
VIP.11	VIP	GABAergic	VIP-expressing GABAergic neurons	#E06565	#B85252
VIP.12	VIP	GABAergic	VIP-expressing GABAergic neurons	#E06565	#B35151
VIP.13	VIP	GABAergic	VIP-expressing GABAergic neurons	#E06565	#B04F4F
VIP.14	VIP	GABAergic	VIP-expressing GABAergic neurons	#E06565	#AC4D4D
VIP.15	VIP	GABAergic	VIP-expressing GABAergic neurons	#E06565	#A84B4B
VIP.16	VIP	GABAergic	VIP-expressing GABAergic neurons	#E06565	#A34949
VIP.17	VIP	GABAergic	VIP-expressing GABAergic neurons	#E06565	#A04848
VIP.18	VIP	GABAergic	VIP-expressing GABAergic neurons	#E06565	#9C4646
VIP.19	VIP	GABAergic	VIP-expressing GABAergic neurons	#E06565	#984444
PVALB.1	PVALB	GABAergic	PVALB-expressing GABAergic neurons	#BCBE13	#BCBE13
PVALB.2	PVALB	GABAergic	PVALB-expressing GABAergic neurons	#BCBE13	#B0B211
PVALB.3	PVALB	GABAergic	PVALB-expressing GABAergic neurons	#BCBE13	#A5A710
PVALB.4	PVALB	GABAergic	PVALB-expressing GABAergic neurons	#BCBE13	#9A9C0F
PVALB.5	PVALB	GABAergic	PVALB-expressing GABAergic neurons	#BCBE13	#8F910E
PVALB.6	PVALB	GABAergic	PVALB-expressing GABAergic neurons	#BCBE13	#84860D
PVALB ChC.1	PVALB ChC	GABAergic	PVALB-expressing chandelier GABAergic neurons	#BEA013	#BEA013
PVALB ChC.2	PVALB ChC	GABAergic	PVALB-expressing chandelier GABAergic neurons	#BEA013	#AC9111
PVALB ChC.3	PVALB ChC	GABAergic	PVALB-expressing chandelier GABAergic neurons	#BEA013	#9B820F
PVALB ChC.4	PVALB ChC	GABAergic	PVALB-expressing chandelier GABAergic neurons	#BEA013	#8A740D
SST.1	SST	GABAergic	SST-expressing GABAergic neurons	#FA5A03	#FA5A03
SST.2	SST	GABAergic	SST-expressing GABAergic neurons	#FA5A03	#F65802
SST.3	SST	GABAergic	SST-expressing GABAergic neurons	#FA5A03	#F35702
SST.4	SST	GABAergic	SST-expressing GABAergic neurons	#FA5A03	#F05602
SST.5	SST	GABAergic	SST-expressing GABAergic neurons	#FA5A03	#ED5502
SST.6	SST	GABAergic	SST-expressing GABAergic neurons	#FA5A03	#EA5402
SST.7	SST	GABAergic	SST-expressing GABAergic neurons	#FA5A03	#E75302
SST.8	SST	GABAergic	SST-expressing GABAergic neurons	#FA5A03	#E45202
SST.9	SST	GABAergic	SST-expressing GABAergic neurons	#FA5A03	#E15102
SST.10	SST	GABAergic	SST-expressing GABAergic neurons	#FA5A03	#DE5002
SST.11	SST	GABAergic	SST-expressing GABAergic neurons	#FA5A03	#DB4F02
SST.12	SST	GABAergic	SST-expressing GABAergic neurons	#FA5A03	#D84E02
SST.13	SST	GABAergic	SST-expressing GABAergic neurons	#FA5A03	#D54C02
SST.14	SST	GABAergic	SST-expressing GABAergic neurons	#FA5A03	#D24B02
SST.15	SST	GABAergic	SST-expressing GABAergic neurons	#FA5A03	#CF4A02
SST.16	SST	GABAergic	SST-expressing GABAergic neurons	#FA5A03	#CC4902
SST.17	SST	GABAergic	SST-expressing GABAergic neurons	#FA5A03	#C94802
SST.18	SST	GABAergic	SST-expressing GABAergic neurons	#FA5A03	#C64702
SST.19	SST	GABAergic	SST-expressing GABAergic neurons	#FA5A03	#C34602
SST.20	SST	GABAergic	SST-expressing GABAergic neurons	#FA5A03	#C04502
SST.21	SST	GABAergic	SST-expressing GABAergic neurons	#FA5A03	#BD4402
SST.22	SST	GABAergic	SST-expressing GABAergic neurons	#FA5A03	#BA4302
SST.23	SST	GABAergic	SST-expressing GABAergic neurons	#FA5A03	#B74202
SST.24	SST	GABAergic	SST-expressing GABAergic neurons	#FA5A03	#B44102
SST.25	SST	GABAergic	SST-expressing GABAergic neurons	#FA5A03	#B13F02
SST.26	SST	GABAergic	SST-expressing GABAergic neurons	#FA5A03	#AE3E02
SST.27	SST	GABAergic	SST-expressing GABAergic neurons	#FA5A03	#AB3D02
SST.28	SST	GABAergic	SST-expressing GABAergic neurons	#FA5A03	#A83C02
SST CHODL.1	SST CHODL	GABAergic	SST and CHODL-expressing GABAergic neurons	#EBB076	#EBB076
SST CHODL.2	SST CHODL	GABAergic	SST and CHODL-expressing GABAergic neurons	#EBB076	#CD9A67
SST CHODL.3	SST CHODL	GABAergic	SST and CHODL-expressing GABAergic neurons	#EBB076	#B08358
Astro.1	Astro	Non-neuronal	Astrocytes	#7E9853	#7E9853
Astro.2	Astro	Non-neuronal	Astrocytes	#7E9853	#77904E
Astro.3	Astro	Non-neuronal	Astrocytes	#7E9853	#71884A
Astro.4	Astro	Non-neuronal	Astrocytes	#7E9853	#6B8146
Astro.5	Astro	Non-neuronal	Astrocytes	#7E9853	#647942
Astro.6	Astro	Non-neuronal	Astrocytes	#7E9853	#5E713E
Astro.7	Astro	Non-neuronal	Astrocytes	#7E9853	#586A3A
Microglia.1	Microglia	Non-neuronal	Microglia	#6565BC	#6565BC
Microglia.2	Microglia	Non-neuronal	Microglia	#6565BC	#5F5FB0
Microglia.3	Microglia	Non-neuronal	Microglia	#6565BC	#5959A5
Microglia.4	Microglia	Non-neuronal	Microglia	#6565BC	#53539A
Microglia.5	Microglia	Non-neuronal	Microglia	#6565BC	#4D4D8F
Microglia.6	Microglia	Non-neuronal	Microglia	#6565BC	#474784
Oligo.1	Oligo	Non-neuronal	Oligodendrocytes	#90734E	#90734E
Oligo.2	Oligo	Non-neuronal	Oligodendrocytes	#90734E	#826846
Oligo.3	Oligo	Non-neuronal	Oligodendrocytes	#90734E	#755E3F
Oligo.4	Oligo	Non-neuronal	Oligodendrocytes	#90734E	#685338
OPC.1	OPC	Non-neuronal	Oligodendrocyte precursor cells	#B5A48D	#B5A48D
OPC.2	OPC	Non-neuronal	Oligodendrocyte precursor cells	#B5A48D	#B09F89
OPC.3	OPC	Non-neuronal	Oligodendrocyte precursor cells	#B5A48D	#AB9B85
OPC.4	OPC	Non-neuronal	Oligodendrocyte precursor cells	#B5A48D	#A69781
OPC.5	OPC	Non-neuronal	Oligodendrocyte precursor cells	#B5A48D	#A1927E
OPC.6	OPC	Non-neuronal	Oligodendrocyte precursor cells	#B5A48D	#9D8E7A
OPC.7	OPC	Non-neuronal	Oligodendrocyte precursor cells	#B5A48D	#988A76
OPC.8	OPC	Non-neuronal	Oligodendrocyte precursor cells	#B5A48D	#938573
OPC.9	OPC	Non-neuronal	Oligodendrocyte precursor cells	#B5A48D	#8E816F
OPC.10	OPC	Non-neuronal	Oligodendrocyte precursor cells	#B5A48D	#8A7D6B
OPC.11	OPC	Non-neuronal	Oligodendrocyte precursor cells	#B5A48D	#857867
OPC.12	OPC	Non-neuronal	Oligodendrocyte precursor cells	#B5A48D	#807464
OPC.13	OPC	Non-neuronal	Oligodendrocyte precursor cells	#B5A48D	#7B7060
Vascular.1	Vascular	Non-neuronal	Vascular cells	#88C6CE	#88C6CE
Vascular.2	Vascular	Non-neuronal	Vascular cells	#88C6CE	#84C1C9
Vascular.3	Vascular	Non-neuronal	Vascular cells	#88C6CE	#81BDC4
Vascular.4	Vascular	Non-neuronal	Vascular cells	#88C6CE	#7EB8BF
Vascular.5	Vascular	Non-neuronal	Vascular cells	#88C6CE	#7BB4BB
Vascular.6	Vascular	Non-neuronal	Vascular cells	#88C6CE	#78AFB6
Vascular.7	Vascular	Non-neuronal	Vascular cells	#88C6CE	#75ABB1
Vascular.8	Vascular	Non-neuronal	Vascular cells	#88C6CE	#72A6AD
Vascular.9	Vascular	Non-neuronal	Vascular cells	#88C6CE	#6FA2A8
Vascular.10	Vascular	Non-neuronal	Vascular cells	#88C6CE	#6C9DA3
Vascular.11	Vascular	Non-neuronal	Vascular cells	#88C6CE	#69999F
Vascular.12	Vascular	Non-neuronal	Vascular cells	#88C6CE	#66949A
Vascular.13	Vascular	Non-neuronal	Vascular cells	#88C6CE	#629095
Vascular.14	Vascular	Non-neuronal	Vascular cells	#88C6CE	#5F8B91
Vascular.15	Vascular	Non-neuronal	Vascular cells	#88C6CE	#5C878C
